# Co-evolution of ion channels and neurotoxins in cnidarians leads to diversification of ion channel genes

**DOI:** 10.1101/2023.03.11.532225

**Authors:** Anuj Guruacharya

**Author notes:** Correspondence and requests for materials should be addressed to A.G.

## Abstract

Understanding the diversity of ion channels in cnidarians may shed light on the origin and evolution of early nervous systems. It is hypothesized that cnidarian neurotoxins led to the evolution of diverse ion channel proteins in cnidarians. I tested this hypothesis by investigating several evolutionary factors of both cnidarian neurotoxins and their target ion channels. I examined homologs of 250 cnidarian toxins, 75 ion channel genes, and 70 housekeeping genes from 37 transcriptomes/genomes of cnidarian species. Analysis on the presence or absence of genes by species, selection analysis, and evolutionary rate analysis were performed on the homologs of neurotoxin and ion channel proteins. I found evidence of positive selection, correlation between the number of homologous gene families, and difference in the evolutionary rates among the gene families. I have shown for the first time that neurotoxins may have coevolved with the ion channels in cnidarians. This is consistent with an evolutionary arms race between ion channels and neurotoxins leading to extensive diversity of ion channel genes found in cnidarians.
