## Supplementary material for "Co-evolution of ion channels and neurotoxins in cnidarians leads to diversification of ion channel genes": https://docs.google.com/spreadsheets/d/1jVV5hEDfCCihZBUzbcGjw7nXJL3kd6Mj/edit?usp=sharing&ouid=104221907928556892076&rtpof=true&sd=true

### Sheet: Table S1
	Supplementary Table 1. Animals used in the study and the source of their genome or transcriptome data
Class	Species	Accession number/Source
Anthozoa	Acanthogorgia aspera	GETB00000000.1,GEXC00000000.1
Anthozoa	Acropora cervicornis	GASU00000000.1
Anthozoa	Acropora digitifera	BACK00000000.2
Anthozoa	Acropora hyacinthus	GDIF00000000.1
Anthozoa	Actinia tenebrosa	GEVE00000000.1
Anthozoa	Anthopleura elegantissima	GBYC00000000.1
Anthozoa	Ctenactis echinata	GDZV00000000.1
Anthozoa	Cyphastrea serailia	GETH00000000.1
Anthozoa	Diploria strigosa	CCMS00000000.1
Anthozoa	Exaiptasia pallida	LJWW00000000.1
Anthozoa	Favia lizardensis	GDZU00000000.1
Anthozoa	Fungia scutaria	people.oregonstate.edu/~meyere/data.html
Anthozoa	Madracis auretenca	people.oregonstate.edu/~meyere/data.html
Anthozoa	Monstastaea cavernosa	people.oregonstate.edu/~meyere/data.html
Anthozoa	Nematostella vectensis	ABAV00000000.1
Anthozoa	Palythoa caribaeorum	GESO00000000.1
Anthozoa	Platygyra daedalea	people.oregonstate.edu/~meyere/data.html
Anthozoa	Pocillopora damicornis	GEFF00000000.1
Anthozoa	Porites astreoides	GEHP00000000.1
Anthozoa	Protopalythoa variabilis	GCVI00000000.1
Anthozoa	Seriatopora hystrix	people.oregonstate.edu/~meyere/data.html
Anthozoa	Stylophora pistillata	GARY00000000.1
Cubozoa	Alatina alata	GEUJ00000000.1
Hydrozoa	Hydra oligactis	GBFD00000000.1
Hydrozoa	Hydra vulgaris	ACZU00000000.1
Hydrozoa	Hydractinia polyclina	GANA00000000.1
Hydrozoa	Hydractinia symbiolongicarpus	GCHW00000000.1,GAWH00000000.1
Hydrozoa	Millepora alcicornis	GFAS00000000.1
Hydrozoa	Podocoryna carnea	GCHV00000000.1,GBEH00000000.1
Hydrozoa	Turritopsis sp.	IAAF00000000.1
Myxozoa	Enteromyxum leei	LDNA00000000.1
Myxozoa	Kudoa iwatai	GBGI00000000.1,JRUX00000000.1
Myxozoa	Myxobolus cerebralis	GBKL00000000.1
Myxozoa	Sphaeromyxa zaharoni	LDMZ00000000.1
Myxozoa	Thelohanellus kitauei	JWZT00000000.1
Polypodiozoa	Polypodium hydriforme	GBGH00000000.1
Scyphozoa	Aurelia aurita	GBRG00000000.1
Porifera	Amphimedon queenslandica	GCA_000090795.1
Arthropoda	Drosophila melanogaster	GCA_000001215.4

### Sheet: Table S2
	Supplementary Table 2. Housekeeping genes used in the study to construct a species tree
Index number	Uniref ID	Representative Gene	Description
HKG1	UniRef50_O00186	STXB3_HUMAN	Syntaxin-binding protein 3
HKG2	UniRef50_O00567	NOP56_HUMAN	Nucleolar protein 56
HKG3	UniRef50_O14777	NDC80_HUMAN	Kinetochore protein NDC80 homolog
HKG4	UniRef50_O15379	HDAC3_HUMAN	Histone deacetylase 3
HKG5	UniRef50_O15514	RPB4_HUMAN	DNA-directed RNA polymerase II subunit RPB4
HKG6	UniRef50_O43395	PRPF3_HUMAN	U4/U6 small nuclear ribonucleoprotein Prp3
HKG7	UniRef50_O43660	PLRG1_HUMAN	Pleiotropic regulator 1
HKG8	UniRef50_O95602	RPA1_HUMAN	DNA-directed RNA polymerase I subunit RPA1
HKG9	UniRef50_O95639	CPSF4_HUMAN	Cleavage and polyadenylation specificity factor subunit 4
HKG10	UniRef50_P00558	PGK1_HUMAN	Phosphoglycerate kinase 1
HKG11	UniRef50_P01215	GLHA_HUMAN	Glycoprotein hormones alpha chain
HKG12	UniRef50_P04406	G3P_HUMAN	Glyceraldehyde-3-phosphate dehydrogenase
HKG13	UniRef50_P07195	LDHB_HUMAN	L-lactate dehydrogenase B chain
HKG14	UniRef50_P07339	CATD_HUMAN	Cathepsin D
HKG15	UniRef50_P07355	ANXA2_HUMAN	Annexin A2
HKG16	UniRef50_P08238	HS90B_HUMAN	Heat shock protein HSP 90-beta
HKG17	UniRef50_P11413	G6PD_HUMAN	Glucose-6-phosphate 1-dehydrogenase
HKG18	UniRef50_P11926	DCOR_HUMAN	Ornithine decarboxylase
HKG19	UniRef50_P12235	ADT1_HUMAN	ADP/ATP translocase 1
HKG20	UniRef50_P18124	RL7_HUMAN	60S ribosomal protein L7
HKG21	UniRef50_P20226	TBP_HUMAN	TATA-box-binding protein
HKG22	UniRef50_P26373	RL13_HUMAN	60S ribosomal protein L13
HKG23	UniRef50_P26640	SYVC_HUMAN	Valine--tRNA ligase
HKG24	UniRef50_P30291	WEE1_HUMAN	Wee1-like protein kinase
HKG25	UniRef50_P30405	PPIF_HUMAN	Peptidyl-prolyl cis-trans isomerase F, mitochondrial
HKG26	UniRef50_P33993	MCM7_HUMAN	DNA replication licensing factor MCM7
HKG27	UniRef50_P39023	RL3_HUMAN	60S ribosomal protein L3
HKG28	UniRef50_P39656	OST48_HUMAN	Dolichyl-diphosphooligosaccharide--protein glycosyltransferase 48 kDa subunit
HKG29	UniRef50_P40937	RFC5_HUMAN	Replication factor C subunit 5
HKG30	UniRef50_P41091	IF2G_HUMAN	Eukaryotic translation initiation factor 2 subunit 3
HKG31	UniRef50_P42766	RL35_HUMAN	60S ribosomal protein L35
HKG32	UniRef50_P46779	RL28_HUMAN	60S ribosomal protein L28
HKG33	UniRef50_P46782	RS5_HUMAN	40S ribosomal protein S5
HKG34	UniRef50_P49368	TCPG_HUMAN	T-complex protein 1 subunit gamma
HKG35	UniRef50_P49736	MCM2_HUMAN	DNA replication licensing factor MCM2
HKG36	UniRef50_P53621	COPA_HUMAN	Coatomer subunit alpha
HKG37	UniRef50_P62269	RS18_HUMAN	40S ribosomal protein S18
HKG38	UniRef50_P62280	RS11_HUMAN	40S ribosomal protein S11
HKG39	UniRef50_P62333	PRS10_HUMAN	26S protease regulatory subunit 10B
HKG40	UniRef50_P62841	RS15_HUMAN	40S ribosomal protein S15
HKG41	UniRef50_P62917	RL8_HUMAN	60S ribosomal protein L8
HKG42	UniRef50_P63208	SKP1_HUMAN	S-phase kinase-associated protein 1
HKG43	UniRef50_P67809	YBOX1_HUMAN	Nuclease-sensitive element-binding protein 1
HKG44	UniRef50_P68133	ACTS_HUMAN	Actin, alpha skeletal muscle
HKG45	UniRef50_P78406	RAE1L_HUMAN	mRNA export factor
HKG46	UniRef50_P83731	RL24_HUMAN	60S ribosomal protein L24
HKG47	UniRef50_Q01081	U2AF1_HUMAN	Splicing factor U2AF 35 kDa subunit
HKG48	UniRef50_Q10570	CPSF1_HUMAN	Cleavage and polyadenylation specificity factor subunit 1
HKG49	UniRef50_Q12996	CSTF3_HUMAN	Cleavage stimulation factor subunit 3
HKG50	UniRef50_Q13547	HDAC1_HUMAN	Histone deacetylase 1
HKG51	UniRef50_Q13563	PKD2_HUMAN	Polycystin-2
HKG52	UniRef50_Q13952	NFYC_HUMAN	Nuclear transcription factor Y subunit gamma
HKG53	UniRef50_Q15038	DAZP2_HUMAN	DAZ-associated protein 2
HKG54	UniRef50_Q15046	SYK_HUMAN	Lysine--tRNA ligase
HKG55	UniRef50_Q15233	NONO_HUMAN	Non-POU domain-containing octamer-binding protein
HKG56	UniRef50_Q53GS7	GLE1_HUMAN	Nucleoporin GLE1
HKG57	UniRef50_Q8NHQ9	DDX55_HUMAN	ATP-dependent RNA helicase DDX55
HKG58	UniRef50_Q92890	UFD1_HUMAN	Ubiquitin fusion degradation protein 1 homolog
HKG59	UniRef50_Q969P0	IGSF8_HUMAN	Immunoglobulin superfamily member 8
HKG60	UniRef50_Q96GQ7	DDX27_HUMAN	Probable ATP-dependent RNA helicase DDX27
HKG61	UniRef50_Q99832	TCPH_HUMAN	T-complex protein 1 subunit eta
HKG62	UniRef50_Q9BZL6	KPCD2_HUMAN	Serine/threonine-protein kinase D2
HKG63	UniRef50_Q9H8V3	ECT2_HUMAN	Protein ECT2
HKG64	UniRef50_Q9NRG1	PRDC1_HUMAN	Phosphoribosyltransferase domain-containing protein 1
HKG65	UniRef50_Q9NTN3	S35D1_HUMAN	UDP-glucuronic acid/UDP-N-acetylgalactosamine transporter
HKG66	UniRef50_Q9P253	VPS18_HUMAN	Vacuolar protein sorting-associated protein 18 homolog
HKG67	UniRef50_Q9UBR2	CATZ_HUMAN	Cathepsin Z
HKG68	UniRef50_Q9UHB9	SRP68_HUMAN	Signal recognition particle subunit SRP68
HKG69	UniRef50_Q9UMR2	DD19B_HUMAN	ATP-dependent RNA helicase DDX19B
HKG70	UniRef50_Q9UNP9	PPIE_HUMAN	Peptidyl-prolyl cis-trans isomerase E

### Sheet: Table S3
	Supplementary Table 3. Toxin genes used in the study
Toxin	UniProt Entry	Gene name	Toxin Family
toxin1	P0C1H0	ACTP1_ACTEQ	Actinoporin family, Sea anemone subfamily
toxin2	Q5R231	ACTP1_ACTVL	Actinoporin family, Sea anemone subfamily
toxin3	C5NSL2	ACTP1_ANTAS	Actinoporin family, Sea anemone subfamily
toxin4	P58689	ACTP1_HETMG	Actinoporin family, Sea anemone subfamily
toxin5	P0DL55	ACTP1_PHYSE	Actinoporin family, Sea anemone subfamily
toxin6	Q86FQ0	ACTP1_SAGRO	Actinoporin family, Sea anemone subfamily
toxin7	P81662	ACTP1_STIHL	Actinoporin family, Sea anemone subfamily
toxin8	C9EIC7	ACTP1_URTCR	Actinoporin family, Sea anemone subfamily
toxin9	P61914	ACTP2_ACTEQ	Actinoporin family, Sea anemone subfamily
toxin10	D2YZQ3	ACTP2_ACTVL	Actinoporin family, Sea anemone subfamily
toxin11	P58690	ACTP2_HETMG	Actinoporin family, Sea anemone subfamily
toxin12	P0DL56	ACTP2_PHYSE	Actinoporin family, Sea anemone subfamily
toxin13	P07845	ACTP2_STIHL	Actinoporin family, Sea anemone subfamily
toxin14	P0C1H2	ACTP3_ACTEQ	Actinoporin family, Sea anemone subfamily
toxin15	Q9U6X1	ACTP3_HETMG	Actinoporin family, Sea anemone subfamily
toxin16	Q9Y1U9	ACTP4_ACTEQ	Actinoporin family, Sea anemone subfamily
toxin17	P0DMX2	ACTP4_HETMG	Actinoporin family, Sea anemone subfamily
toxin18	Q93109	ACTP5_ACTEQ	Actinoporin family, Sea anemone subfamily
toxin19	P30833	ACTPA_ACTTE	Actinoporin family, Sea anemone subfamily
toxin20	P58691	ACTPA_HETCR	Actinoporin family, Sea anemone subfamily
toxin21	Q5I4B8	ACTPA_OULOR	Actinoporin family, Sea anemone subfamily
toxin22	P30834	ACTPB_ACTTE	Actinoporin family, Sea anemone subfamily
toxin23	B9W5G6	ACTPC_ACTFR	Actinoporin family, Sea anemone subfamily
toxin24	P61915	ACTPC_ACTTE	Actinoporin family, Sea anemone subfamily
toxin25	Q5I2B1	ACTPG_OULOR	Actinoporin family, Sea anemone subfamily
toxin26	P39088	ACTPH_HETMG	Actinoporin family, Sea anemone subfamily
toxin27	P0C1H1	ACTPP_ACTEQ	Actinoporin family, Sea anemone subfamily
toxin28	P0DMX3	ACTP_ENTQU	Actinoporin family, Sea anemone subfamily
toxin29	P0DMX4	ACTP_STIME	Actinoporin family, Sea anemone subfamily
toxin30	P0C1F8	ACTS2_HETCR	Actinoporin family, Sea anemone subfamily
toxin31	C0H693	SCR1A_MONCP	Cnidaria small cysteine-rich protein (SCRiP) family
toxin32	C0H694	SCR1B_MONCP	Cnidaria small cysteine-rich protein (SCRiP) family
toxin33	C0H690	SCR1_ACRMI	Cnidaria small cysteine-rich protein (SCRiP) family
toxin34	C1KIY9	SCR1_ORBFA	Cnidaria small cysteine-rich protein (SCRiP) family
toxin35	C0H691	SCR2_ACRMI	Cnidaria small cysteine-rich protein (SCRiP) family
toxin36	C1KIZ0	SCR2_ORBFA	Cnidaria small cysteine-rich protein (SCRiP) family
toxin37	C0H692	SCR3_ACRMI	Cnidaria small cysteine-rich protein (SCRiP) family
toxin38	C1KIZ3	SCR4_ORBFA	Cnidaria small cysteine-rich protein (SCRiP) family
toxin39	C1KIZ4	SCR5_ORBFA	Cnidaria small cysteine-rich protein (SCRiP) family
toxin40	C1KIZ5	SCR6_ORBFA	Cnidaria small cysteine-rich protein (SCRiP) family
toxin41	B2ZG38	SCR8_ORBFA	Cnidaria small cysteine-rich protein (SCRiP) family
toxin42	P0DL61	SCR_ANEVI	Cnidaria small cysteine-rich protein (SCRiP) family
toxin43	P0DL60	SCR_METSE	Cnidaria small cysteine-rich protein (SCRiP) family
toxin44	Q331K1	CYT_CYACP	Cystatin family
toxin45	A8QZJ5	MCTX1_MILDI	Dermatopontin family
toxin46	Q9GV16	EGCSE_CYANO	Glycosyl hydrolase 5 (cellulase A) family
toxin47	Q9GV72	CTX1_CARRA	Jellyfish toxin family
toxin48	A7L035	CTX1_CHIFL	Jellyfish toxin family
toxin49	A7L036	CTX2_CHIFL	Jellyfish toxin family
toxin50	Q9GNN8	CTXA_CARAL	Jellyfish toxin family
toxin51	P58762	CTXA_CHIQU	Jellyfish toxin family
toxin52	K7Z9Q9	VMP_NEMVE	Peptidase M12A family
toxin53	Q8WS88	PA2_ADAPA	Phospholipase A2 family
toxin54	P86780	PA2_BUNCI	Phospholipase A2 family
toxin55	D2X8K2	PA2_CONGI	Phospholipase A2 family
toxin56	A7LCJ2	PA2_URTCR	Phospholipase A2 family
toxin57	P43318	PA2_RHONO	Phospholipase A2 family, Group III subfamily
toxin58	P0DMZ3	TX8A_ANEVI	Sea anemone 8 toxin family
toxin59	P0DMZ4	TX8B_ANEVI	Sea anemone 8 toxin family
toxin60	P0DMZ5	TX8C_ANEVI	Sea anemone 8 toxin family
toxin61	P0DMZ6	TX8D_ANEVI	Sea anemone 8 toxin family
toxin62	P0DMZ7	TX8E_ANEVI	Sea anemone 8 toxin family
toxin63	P01535	STX3_ANESU	Sea anemone short toxin (type III) family
toxin64	P09949	STX3_ENTQU	Sea anemone short toxin (type III) family
toxin65	C3TS08	STX71_ANEVI	Sea anemone short toxin (type III) family
toxin66	C3TS04	STX72_ANEVI	Sea anemone short toxin (type III) family
toxin67	C3TS10	STX73_ANEVI	Sea anemone short toxin (type III) family
toxin68	C3TS06	STX74_ANEVI	Sea anemone short toxin (type III) family
toxin69	C3TS07	STXA_ANEVI	Sea anemone short toxin (type III) family
toxin70	P0DMZ2	STX_DOFAR	Sea anemone short toxin (type III) family
toxin71	E3P6S4	NAU1A_AIPDI	Sea anemone sodium channel inhibitory toxin family
toxin72	P14531	TXCL1_CALPA	Sea anemone sodium channel inhibitory toxin family
toxin73	P49127	TXCL2_CALPA	Sea anemone sodium channel inhibitory toxin family
toxin74	P0DMZ1	NA111_ANEVI	Sea anemone sodium channel inhibitory toxin family, Type I subfamily
toxin75	P0C5F7	NA116_ANTS7	Sea anemone sodium channel inhibitory toxin family, Type I subfamily
toxin76	Q9NJQ2	NA11_ACTEQ	Sea anemone sodium channel inhibitory toxin family, Type I subfamily
toxin77	P69943	NA11_ANEER	Sea anemone sodium channel inhibitory toxin family, Type I subfamily
toxin78	P01533	NA11_ANESU	Sea anemone sodium channel inhibitory toxin family, Type I subfamily
toxin79	P0C1F0	NA11_ANTEL	Sea anemone sodium channel inhibitory toxin family, Type I subfamily
toxin80	P10453	NA11_ANTFU	Sea anemone sodium channel inhibitory toxin family, Type I subfamily
toxin81	P0C5F8	NA11_ANTXA	Sea anemone sodium channel inhibitory toxin family, Type I subfamily
toxin82	P0CH42	NA11_CONPS	Sea anemone sodium channel inhibitory toxin family, Type I subfamily
toxin83	P0C5G5	NA11_HETCR	Sea anemone sodium channel inhibitory toxin family, Type I subfamily
toxin84	B1NWU2	NA121_ACTEQ	Sea anemone sodium channel inhibitory toxin family, Type I subfamily
toxin85	B1NWU3	NA122_ACTEQ	Sea anemone sodium channel inhibitory toxin family, Type I subfamily
toxin86	P0DL50	NA122_ANEVI	Sea anemone sodium channel inhibitory toxin family, Type I subfamily
toxin87	P0C1F3	NA122_ANTEL	Sea anemone sodium channel inhibitory toxin family, Type I subfamily
toxin88	B1NWU4	NA123_ACTEQ	Sea anemone sodium channel inhibitory toxin family, Type I subfamily
toxin89	P0DL51	NA123_ANEVI	Sea anemone sodium channel inhibitory toxin family, Type I subfamily
toxin90	P0DL52	NA124_ANEVI	Sea anemone sodium channel inhibitory toxin family, Type I subfamily
toxin91	P0DL53	NA125_ANEVI	Sea anemone sodium channel inhibitory toxin family, Type I subfamily
toxin92	P0DL54	NA126_ANEVI	Sea anemone sodium channel inhibitory toxin family, Type I subfamily
toxin93	P0C5F4	NA12A_ANTS7	Sea anemone sodium channel inhibitory toxin family, Type I subfamily
toxin94	B1NWT7	NA12D_ANEVI	Sea anemone sodium channel inhibitory toxin family, Type I subfamily
toxin95	P01528	NA12_ANESU	Sea anemone sodium channel inhibitory toxin family, Type I subfamily
toxin96	P0DL49	NA12_ANEVI	Sea anemone sodium channel inhibitory toxin family, Type I subfamily
toxin97	P10454	NA12_ANTFU	Sea anemone sodium channel inhibitory toxin family, Type I subfamily
toxin98	P0C5F9	NA12_ANTXA	Sea anemone sodium channel inhibitory toxin family, Type I subfamily
toxin99	P0C1F4	NA12_BUNGR	Sea anemone sodium channel inhibitory toxin family, Type I subfamily
toxin100	B1NWU5	NA131_ACTEQ	Sea anemone sodium channel inhibitory toxin family, Type I subfamily
toxin101	P0C1F1	NA13_ANTEL	Sea anemone sodium channel inhibitory toxin family, Type I subfamily
toxin102	P69928	NA13_ANTMC	Sea anemone sodium channel inhibitory toxin family, Type I subfamily
toxin103	P0C5G0	NA13_ANTXA	Sea anemone sodium channel inhibitory toxin family, Type I subfamily
toxin104	Q7M425	NA13_BUNCI	Sea anemone sodium channel inhibitory toxin family, Type I subfamily
toxin105	P0C1F5	NA13_BUNGR	Sea anemone sodium channel inhibitory toxin family, Type I subfamily
toxin106	B1NWU6	NA141_ACTEQ	Sea anemone sodium channel inhibitory toxin family, Type I subfamily
toxin107	P0C5G1	NA14_ANTXA	Sea anemone sodium channel inhibitory toxin family, Type I subfamily
toxin108	P01529	NA15_ANESU	Sea anemone sodium channel inhibitory toxin family, Type I subfamily
toxin109	P0C5G2	NA15_ANTXA	Sea anemone sodium channel inhibitory toxin family, Type I subfamily
toxin110	B1NWT3	NA16_ANEVI	Sea anemone sodium channel inhibitory toxin family, Type I subfamily
toxin111	P0C5G3	NA16_ANTXA	Sea anemone sodium channel inhibitory toxin family, Type I subfamily
toxin112	P0C5F5	NA17A_ANTS7	Sea anemone sodium channel inhibitory toxin family, Type I subfamily
toxin113	P0C5F6	NA18A_ANTS7	Sea anemone sodium channel inhibitory toxin family, Type I subfamily
toxin114	B1NWT4	NA18_ANEVI	Sea anemone sodium channel inhibitory toxin family, Type I subfamily
toxin115	B1NWT5	NA19_ANEVI	Sea anemone sodium channel inhibitory toxin family, Type I subfamily
toxin116	P01530	NA1A_ANTXA	Sea anemone sodium channel inhibitory toxin family, Type I subfamily
toxin117	P01531	NA1B_ANTXA	Sea anemone sodium channel inhibitory toxin family, Type I subfamily
toxin118	P0C7P9	NA1B_BUNCN	Sea anemone sodium channel inhibitory toxin family, Type I subfamily
toxin119	P82803	NA1C1_BUNCN	Sea anemone sodium channel inhibitory toxin family, Type I subfamily
toxin120	P0C7Q0	NA1C3_BUNCN	Sea anemone sodium channel inhibitory toxin family, Type I subfamily
toxin121	P01532	NA1C_ANTEL	Sea anemone sodium channel inhibitory toxin family, Type I subfamily
toxin122	P86459	NA1D_BUNCN	Sea anemone sodium channel inhibitory toxin family, Type I subfamily
toxin123	Q76CA3	NA1G2_STIGI	Sea anemone sodium channel inhibitory toxin family, Type I subfamily
toxin124	P0DMX1	NA1P2_CONPS	Sea anemone sodium channel inhibitory toxin family, Type I subfamily
toxin125	P0C280	NA1_CONGI	Sea anemone sodium channel inhibitory toxin family, Type I subfamily
toxin126	B1NWS1	NA217_NEMVE	Sea anemone sodium channel inhibitory toxin family, Type II subfamily
toxin127	D2KX90	NA21_CRYAD	Sea anemone sodium channel inhibitory toxin family, Type II subfamily
toxin128	P30831	NA21_HETCR	Sea anemone sodium channel inhibitory toxin family, Type II subfamily
toxin129	B1NWS4	NA21_NEMVE	Sea anemone sodium channel inhibitory toxin family, Type II subfamily
toxin130	P19651	NA21_STIHL	Sea anemone sodium channel inhibitory toxin family, Type II subfamily
toxin131	D2KX92	NA21_THAAS	Sea anemone sodium channel inhibitory toxin family, Type II subfamily
toxin132	P30783	NA22_HETCR	Sea anemone sodium channel inhibitory toxin family, Type II subfamily
toxin133	P01534	NA22_HETMG	Sea anemone sodium channel inhibitory toxin family, Type II subfamily
toxin134	P0CH90	NA237_NEMVE	Sea anemone sodium channel inhibitory toxin family, Type II subfamily
toxin135	P0CH46	NA239_NEMVE	Sea anemone sodium channel inhibitory toxin family, Type II subfamily
toxin136	P30832	NA23_HETCR	Sea anemone sodium channel inhibitory toxin family, Type II subfamily
toxin137	P08380	NA23_HETMG	Sea anemone sodium channel inhibitory toxin family, Type II subfamily
toxin138	B1NWS8	NA240_NEMVE	Sea anemone sodium channel inhibitory toxin family, Type II subfamily
toxin139	A7SCE5	NA241_NEMVE	Sea anemone sodium channel inhibitory toxin family, Type II subfamily
toxin140	B1NWR7	NA245_NEMVE	Sea anemone sodium channel inhibitory toxin family, Type II subfamily
toxin141	P30784	NA24_HETCR	Sea anemone sodium channel inhibitory toxin family, Type II subfamily
toxin142	B1B5I9	NA24_STIHA	Sea anemone sodium channel inhibitory toxin family, Type II subfamily
toxin143	P30785	NA25_HETCR	Sea anemone sodium channel inhibitory toxin family, Type II subfamily
toxin144	P0CH45	NA271_NEMVE	Sea anemone sodium channel inhibitory toxin family, Type II subfamily
toxin145	B1NWR6	NA281_NEMVE	Sea anemone sodium channel inhibitory toxin family, Type II subfamily
toxin146	Q76CA0	NA2G3_STIGI	Sea anemone sodium channel inhibitory toxin family, Type II subfamily
toxin147	P0C5G6	NA2H_HALCG	Sea anemone sodium channel inhibitory toxin family, Type II subfamily
toxin148	D2KX91	NA2X_HETHE	Sea anemone sodium channel inhibitory toxin family, Type II subfamily
toxin149	P86466	TX9A0_BUNCN	Sea anemone structural class 9a family
toxin150	P0DMZ8	TX9A1_ANEVI	Sea anemone structural class 9a family
toxin151	P0DMZ9	TX9A2_ANEVI	Sea anemone structural class 9a family
toxin152	P86465	TX9A7_BUNCN	Sea anemone structural class 9a family
toxin153	P86467	TX9AN_BUNCN	Sea anemone structural class 9a family
toxin154	P69929	TX9A_ANTMC	Sea anemone structural class 9a family
toxin155	P0C7W7	TX9A_STIHA	Sea anemone structural class 9a family
toxin156	R4ZCU1	TX9A_URTGR	Sea anemone structural class 9a family
toxin157	Q0EAE5	K1A_ANEER	Sea anemone type 1 potassium channel toxin family, Type 1a subfamily
toxin158	E2S064	K1A_CRYAD	Sea anemone type 1 potassium channel toxin family, Type 1a subfamily
toxin159	E2S065	K1A_HETHE	Sea anemone type 1 potassium channel toxin family, Type 1a subfamily
toxin160	O16846	K1A_HETMG	Sea anemone type 1 potassium channel toxin family, Type 1a subfamily
toxin161	E2S061	K1A_STIGI	Sea anemone type 1 potassium channel toxin family, Type 1a subfamily
toxin162	E2S062	K1A_STIHA	Sea anemone type 1 potassium channel toxin family, Type 1a subfamily
toxin163	P29187	K1A_STIHL	Sea anemone type 1 potassium channel toxin family, Type 1a subfamily
toxin164	E2S063	K1A_STIME	Sea anemone type 1 potassium channel toxin family, Type 1a subfamily
toxin165	E2S066	K1A_THAAS	Sea anemone type 1 potassium channel toxin family, Type 1a subfamily
toxin166	C0HJC2	K1B1_BUNCI	Sea anemone type 1 potassium channel toxin family, Type 1b subfamily
toxin167	C0HJC3	K1B2_BUNCI	Sea anemone type 1 potassium channel toxin family, Type 1b subfamily
toxin168	P0DN00	K1B9A_ANEVI	Sea anemone type 1 potassium channel toxin family, Type 1b subfamily
toxin169	P0DN01	K1B9B_ANEVI	Sea anemone type 1 potassium channel toxin family, Type 1b subfamily
toxin170	P0DN02	K1B9C_ANEVI	Sea anemone type 1 potassium channel toxin family, Type 1b subfamily
toxin171	P0DN03	K1B9D_ANEVI	Sea anemone type 1 potassium channel toxin family, Type 1b subfamily
toxin172	P0DN04	K1BAA_ANEVI	Sea anemone type 1 potassium channel toxin family, Type 1b subfamily
toxin173	P0DN05	K1BBA_ANEVI	Sea anemone type 1 potassium channel toxin family, Type 1b subfamily
toxin174	P81897	K1B_ACTEQ	Sea anemone type 1 potassium channel toxin family, Type 1b subfamily
toxin175	Q9TWG1	K1B_ANESU	Sea anemone type 1 potassium channel toxin family, Type 1b subfamily
toxin176	P29186	K1B_BUNGR	Sea anemone type 1 potassium channel toxin family, Type 1b subfamily
toxin177	P11495	K1B_METSE	Sea anemone type 1 potassium channel toxin family, Type 1b subfamily
toxin178	P86461	BDS16_BUNCN	Sea anemone type 3 (BDS) potassium channel toxin family
toxin179	P11494	BDS1_ANESU	Sea anemone type 3 (BDS) potassium channel toxin family
toxin180	P0DMX6	BDS1_ANEVI	Sea anemone type 3 (BDS) potassium channel toxin family
toxin181	P61541	BDS1_ANTEL	Sea anemone type 3 (BDS) potassium channel toxin family
toxin182	P86464	BDS21_BUNCN	Sea anemone type 3 (BDS) potassium channel toxin family
toxin183	P69930	BDS2A_ANTMC	Sea anemone type 3 (BDS) potassium channel toxin family
toxin184	P84919	BDS2A_BUNCI	Sea anemone type 3 (BDS) potassium channel toxin family
toxin185	P0DMX5	BDS2C_ANTEL	Sea anemone type 3 (BDS) potassium channel toxin family
toxin186	P59084	BDS2_ANESU	Sea anemone type 3 (BDS) potassium channel toxin family
toxin187	P61542	BDS2_ANTEL	Sea anemone type 3 (BDS) potassium channel toxin family
toxin188	G0W2H8	BDS3A_BUNGR	Sea anemone type 3 (BDS) potassium channel toxin family
toxin189	G0W2H9	BDS3B_BUNGR	Sea anemone type 3 (BDS) potassium channel toxin family
toxin190	G0W2I0	BDS3C_BUNGR	Sea anemone type 3 (BDS) potassium channel toxin family
toxin191	G0W2I1	BDS3D_BUNGR	Sea anemone type 3 (BDS) potassium channel toxin family
toxin192	P0DMX7	BDS3_ANEVI	Sea anemone type 3 (BDS) potassium channel toxin family
toxin193	B3EWF9	BDS3_ANTEL	Sea anemone type 3 (BDS) potassium channel toxin family
toxin194	G0W2H7	BDS3_BUNGR	Sea anemone type 3 (BDS) potassium channel toxin family
toxin195	P0DMX8	BDS4_ANEVI	Sea anemone type 3 (BDS) potassium channel toxin family
toxin196	P86463	BDS52_BUNCN	Sea anemone type 3 (BDS) potassium channel toxin family
toxin197	P0DMX9	BDS5_ANEVI	Sea anemone type 3 (BDS) potassium channel toxin family
toxin198	P0DMY0	BDS6_ANEVI	Sea anemone type 3 (BDS) potassium channel toxin family
toxin199	P86462	BDS78_BUNCN	Sea anemone type 3 (BDS) potassium channel toxin family
toxin200	P0DMY1	BDS7_ANEVI	Sea anemone type 3 (BDS) potassium channel toxin family
toxin201	P0DMY2	BDS8_ANEVI	Sea anemone type 3 (BDS) potassium channel toxin family
toxin202	P0DMY3	BDS9_ANEVI	Sea anemone type 3 (BDS) potassium channel toxin family
toxin203	P0DMY4	BDSA_ANEVI	Sea anemone type 3 (BDS) potassium channel toxin family
toxin204	P0DMY5	BDSB_ANEVI	Sea anemone type 3 (BDS) potassium channel toxin family
toxin205	P0DMY6	BDSC_ANEVI	Sea anemone type 3 (BDS) potassium channel toxin family
toxin206	P0DMY7	BDSD_ANEVI	Sea anemone type 3 (BDS) potassium channel toxin family
toxin207	P0DMY8	BDSE_ANEVI	Sea anemone type 3 (BDS) potassium channel toxin family
toxin208	P86470	BDSV_BUNCI	Sea anemone type 3 (BDS) potassium channel toxin family
toxin209	P0DMD7	KV51_METSE	Sea anemone type 5 potassium channel toxin family
toxin210	A7RMN1	KV51_NEMVE	Sea anemone type 5 potassium channel toxin family
toxin211	C0HJC4	KV53_BUNCI	Sea anemone type 5 potassium channel toxin family
toxin212	C0HJU6	VKT5_HETCR	Venom Kunitz-type family
toxin213	C0HJU7	VKT6_HETCR	Venom Kunitz-type family
toxin214	P0DN06	VKT1A_ANEVI	Venom Kunitz-type family, Sea anemone type 2 potassium channel toxin subfamily
toxin215	Q9TWG0	VKT1_ANESU	Venom Kunitz-type family, Sea anemone type 2 potassium channel toxin subfamily
toxin216	P81547	VKT1_ANTAF	Venom Kunitz-type family, Sea anemone type 2 potassium channel toxin subfamily
toxin217	P86862	VKT1_ANTEL	Venom Kunitz-type family, Sea anemone type 2 potassium channel toxin subfamily
toxin218	B2G331	VKT1_HETCR	Venom Kunitz-type family, Sea anemone type 2 potassium channel toxin subfamily
toxin219	P31713	VKT1_STIHL	Venom Kunitz-type family, Sea anemone type 2 potassium channel toxin subfamily
toxin220	Q9TWF9	VKT2_ANESU	Venom Kunitz-type family, Sea anemone type 2 potassium channel toxin subfamily
toxin221	P81548	VKT2_ANTAF	Venom Kunitz-type family, Sea anemone type 2 potassium channel toxin subfamily
toxin222	C0HJF4	VKT2_HETCR	Venom Kunitz-type family, Sea anemone type 2 potassium channel toxin subfamily
toxin223	P81129	VKT2_STIHL	Venom Kunitz-type family, Sea anemone type 2 potassium channel toxin subfamily
toxin224	P0DMW8	VKT33_ACTEQ	Venom Kunitz-type family, Sea anemone type 2 potassium channel toxin subfamily
toxin225	P0DMW9	VKT34_ACTEQ	Venom Kunitz-type family, Sea anemone type 2 potassium channel toxin subfamily
toxin226	P0DMW6	VKT3A_ACTEQ	Venom Kunitz-type family, Sea anemone type 2 potassium channel toxin subfamily
toxin227	P0DMW7	VKT3B_ACTEQ	Venom Kunitz-type family, Sea anemone type 2 potassium channel toxin subfamily
toxin228	P0DMJ2	VKT3C_ACTEQ	Venom Kunitz-type family, Sea anemone type 2 potassium channel toxin subfamily
toxin229	Q9TWF8	VKT3_ANESU	Venom Kunitz-type family, Sea anemone type 2 potassium channel toxin subfamily
toxin230	P0DMX0	VKT3_ANTAF	Venom Kunitz-type family, Sea anemone type 2 potassium channel toxin subfamily
toxin231	C0HJF3	VKT3_HETCR	Venom Kunitz-type family, Sea anemone type 2 potassium channel toxin subfamily
toxin232	B1B5I8	VKT3_STIHA	Venom Kunitz-type family, Sea anemone type 2 potassium channel toxin subfamily
toxin233	P0DN07	VKT4_ANEVI	Venom Kunitz-type family, Sea anemone type 2 potassium channel toxin subfamily
toxin234	P16344	VKT4_HETCR	Venom Kunitz-type family, Sea anemone type 2 potassium channel toxin subfamily
toxin235	P10280	VKT52_ANESU	Venom Kunitz-type family, Sea anemone type 2 potassium channel toxin subfamily
toxin236	P0DN08	VKT53_ANEVI	Venom Kunitz-type family, Sea anemone type 2 potassium channel toxin subfamily
toxin237	P0DN09	VKT5_ANEVI	Venom Kunitz-type family, Sea anemone type 2 potassium channel toxin subfamily
toxin238	P0DN10	VKT6_ANEVI	Venom Kunitz-type family, Sea anemone type 2 potassium channel toxin subfamily
toxin239	P0DN11	VKT7_ANEVI	Venom Kunitz-type family, Sea anemone type 2 potassium channel toxin subfamily
toxin240	P0DN12	VKT8_ANEVI	Venom Kunitz-type family, Sea anemone type 2 potassium channel toxin subfamily
toxin241	P0DN13	VKT9_ANEVI	Venom Kunitz-type family, Sea anemone type 2 potassium channel toxin subfamily
toxin242	P0DN14	VKTA_ANEVI	Venom Kunitz-type family, Sea anemone type 2 potassium channel toxin subfamily
toxin243	P0DN15	VKTB_ANEVI	Venom Kunitz-type family, Sea anemone type 2 potassium channel toxin subfamily
toxin244	P0DN16	VKTC_ANEVI	Venom Kunitz-type family, Sea anemone type 2 potassium channel toxin subfamily
toxin245	P0DN17	VKTD_ANEVI	Venom Kunitz-type family, Sea anemone type 2 potassium channel toxin subfamily
toxin246	P0DN18	VKTE_ANEVI	Venom Kunitz-type family, Sea anemone type 2 potassium channel toxin subfamily
toxin247	P0DN19	VKTF_ANEVI	Venom Kunitz-type family, Sea anemone type 2 potassium channel toxin subfamily
toxin248	P0DN20	VKTG_ANEVI	Venom Kunitz-type family, Sea anemone type 2 potassium channel toxin subfamily
toxin249	P0DMJ3	VKTI1_ANTFU	Venom Kunitz-type family, Sea anemone type 2 potassium channel toxin subfamily
toxin250	P0DMJ4	VKTI3_ANTFU	Venom Kunitz-type family, Sea anemone type 2 potassium channel toxin subfamily

### Sheet: Table S4
	Supplementary Table 4. Ion channel genes used in the study
	Uniref50 all ion channels, HKG, neurotoxins, and neural proteins, muscles at 0.5 identity
Calcium1	UniRef50_O00305 Voltage-dependent L-type calcium channel subunit beta-4 n=127 Tax=Euteleostomi RepID=CACB4_HUMAN
Calcium2	UniRef50_O00555 Voltage-dependent P/Q-type calcium channel subunit alpha-1A n=235 Tax=Sarcopterygii RepID=CAC1A_HUMAN
Calcium3	UniRef50_O43497 Voltage-dependent T-type calcium channel subunit alpha-1G n=764 Tax=Euteleostomi RepID=CAC1G_HUMAN
Calcium4	UniRef50_O60359 Voltage-dependent calcium channel gamma-3 subunit n=102 Tax=Euteleostomi RepID=CCG3_HUMAN
Calcium5	UniRef50_O88602 Voltage-dependent calcium channel gamma-2 subunit n=94 Tax=Gnathostomata RepID=CCG2_MOUSE
Calcium6	UniRef50_O95180 Voltage-dependent T-type calcium channel subunit alpha-1H n=257 Tax=Euteleostomi RepID=CAC1H_HUMAN
Calcium7	UniRef50_P27732 Voltage-dependent L-type calcium channel subunit alpha-1D n=1115 Tax=Gnathostomata RepID=CAC1D_RAT
Calcium8	UniRef50_P54289 Voltage-dependent calcium channel subunit alpha-2/delta-1 n=523 Tax=Vertebrata RepID=CA2D1_HUMAN
Calcium9	UniRef50_P54289-3 Isoform 3 of Voltage-dependent calcium channel subunit alpha-2/delta-1 n=385 Tax=Euteleostomi RepID=P54289-3
Calcium10	UniRef50_P62955 Voltage-dependent calcium channel gamma-7 subunit n=113 Tax=Euteleostomi RepID=CCG7_HUMAN
Calcium11	UniRef50_P97445 Voltage-dependent P/Q-type calcium channel subunit alpha-1A n=426 Tax=Euteleostomi RepID=CAC1A_MOUSE
Calcium12	UniRef50_Q02294 Voltage-dependent N-type calcium channel subunit alpha-1B n=356 Tax=Gnathostomata RepID=CAC1B_RAT
Calcium13	UniRef50_Q06432 Voltage-dependent calcium channel gamma-1 subunit n=257 Tax=Gnathostomata RepID=CCG1_HUMAN
Calcium14	UniRef50_Q08289 Voltage-dependent L-type calcium channel subunit beta-2 n=974 Tax=Bilateria RepID=CACB2_HUMAN
Calcium15	UniRef50_Q08289-8 Isoform 2h of Voltage-dependent L-type calcium channel subunit beta-2 n=591 Tax=Bilateria RepID=Q08289-8
Calcium16	UniRef50_Q13698 Voltage-dependent L-type calcium channel subunit alpha-1S n=228 Tax=Bilateria RepID=CAC1S_HUMAN
Calcium17	UniRef50_Q13936 Voltage-dependent L-type calcium channel subunit alpha-1C n=93 Tax=Euteleostomi RepID=CAC1C_HUMAN
Calcium18	UniRef50_Q66L44 Voltage-dependent calcium channel beta subunit-associated regulatory protein n=37 Tax=Eutheria RepID=CBARP_MOUSE
Calcium19	UniRef50_Q7Z3S7 Voltage-dependent calcium channel subunit alpha-2/delta-4 n=631 Tax=Gnathostomata RepID=CA2D4_HUMAN
Calcium20	UniRef50_Q8NHX9 Two pore calcium channel protein 2 n=147 Tax=Amniota RepID=TPC2_HUMAN
Calcium21	UniRef50_Q8R3Z5 Voltage-dependent L-type calcium channel subunit beta-1 n=153 Tax=Euteleostomi RepID=CACB1_MOUSE
Calcium22	UniRef50_Q8VHW8 Voltage-dependent calcium channel gamma-5 subunit n=256 Tax=Gnathostomata RepID=CCG5_RAT
Calcium23	UniRef50_Q8WXS4 Voltage-dependent calcium channel gamma-like subunit n=125 Tax=Amniota RepID=CCGL_HUMAN
Calcium24	UniRef50_Q8WXS5 Voltage-dependent calcium channel gamma-8 subunit n=69 Tax=Euteleostomi RepID=CCG8_HUMAN
Calcium25	UniRef50_Q9BXT2 Voltage-dependent calcium channel gamma-6 subunit n=35 Tax=Boreoeutheria RepID=CCG6_HUMAN
Calcium26	UniRef50_Q9P0X4 Voltage-dependent T-type calcium channel subunit alpha-1I n=22 Tax=Eutheria RepID=CAC1I_HUMAN
Calcium27	UniRef50_Q9UBN1 Voltage-dependent calcium channel gamma-4 subunit n=219 Tax=Gnathostomata RepID=CCG4_HUMAN
Calcium28	UniRef50_Q9ULQ1 Two pore calcium channel protein 1 n=425 Tax=Gnathostomata RepID=TPC1_HUMAN
Potassium1	UniRef50_O35174 Potassium voltage-gated channel subfamily S member 2 n=149 Tax=Amniota RepID=KCNS2_MOUSE
Potassium2	UniRef50_O43525 Potassium voltage-gated channel subfamily KQT member 3 n=250 Tax=Euteleostomi RepID=KCNQ3_HUMAN
Potassium3	UniRef50_O43526 Potassium voltage-gated channel subfamily KQT member 2 n=286 Tax=Euteleostomi RepID=KCNQ2_HUMAN
Potassium4	UniRef50_O95259 Potassium voltage-gated channel subfamily H member 1 n=173 Tax=Vertebrata RepID=KCNH1_HUMAN
Potassium5	UniRef50_P15382 Potassium voltage-gated channel subfamily E member 1 n=44 Tax=Mammalia RepID=KCNE1_HUMAN
Potassium6	UniRef50_P15384 Potassium voltage-gated channel subfamily A member 3 n=142 Tax=Euteleostomi RepID=KCNA3_RAT
Potassium7	UniRef50_P15387 Potassium voltage-gated channel subfamily B member 1 n=340 Tax=Gnathostomata RepID=KCNB1_RAT
Potassium8	UniRef50_P17658 Potassium voltage-gated channel subfamily A member 6 n=119 Tax=Euteleostomi RepID=KCNA6_HUMAN
Potassium9	UniRef50_P22459 Potassium voltage-gated channel subfamily A member 4 n=185 Tax=Bilateria RepID=KCNA4_HUMAN
Potassium10	UniRef50_P22460 Potassium voltage-gated channel subfamily A member 5 n=185 Tax=Deuterostomia RepID=KCNA5_HUMAN
Potassium11	UniRef50_P22462 Potassium voltage-gated channel subfamily C member 2 n=463 Tax=Vertebrata RepID=KCNC2_RAT
Potassium12	UniRef50_P25122 Potassium voltage-gated channel subfamily C member 1 n=467 Tax=Euteleostomi RepID=KCNC1_RAT
Potassium13	UniRef50_P48547 Potassium voltage-gated channel subfamily C member 1 n=96 Tax=Gnathostomata RepID=KCNC1_HUMAN
Potassium14	UniRef50_P51787 Potassium voltage-gated channel subfamily KQT member 1 n=111 Tax=Bilateria RepID=KCNQ1_HUMAN
Potassium15	UniRef50_P56696 Potassium voltage-gated channel subfamily KQT member 4 n=113 Tax=Euteleostomi RepID=KCNQ4_HUMAN
Potassium16	UniRef50_P63141 Potassium voltage-gated channel subfamily A member 2 n=808 Tax=Bilateria RepID=KCNA2_MOUSE
Potassium17	UniRef50_Q09470 Potassium voltage-gated channel subfamily A member 1 n=267 Tax=Bilateria RepID=KCNA1_HUMAN
Potassium18	UniRef50_Q12809 Potassium voltage-gated channel subfamily H member 2 n=710 Tax=Gnathostomata RepID=KCNH2_HUMAN
Potassium19	UniRef50_Q13303 Voltage-gated potassium channel subunit beta-2 n=493 Tax=Bilateria RepID=KCAB2_HUMAN
Potassium20	UniRef50_Q14003 Potassium voltage-gated channel subfamily C member 3 n=145 Tax=Euteleostomi RepID=KCNC3_HUMAN
Potassium21	UniRef50_Q14722 Voltage-gated potassium channel subunit beta-1 n=84 Tax=Euteleostomi RepID=KCAB1_HUMAN
Potassium22	UniRef50_Q14722-3 Isoform KvB1.2 of Voltage-gated potassium channel subunit beta-1 n=543 Tax=Gnathostomata RepID=Q14722-3
Potassium23	UniRef50_Q63881 Potassium voltage-gated channel subfamily D member 2 n=168 Tax=Bilateria RepID=KCND2_RAT
Potassium24	UniRef50_Q6PIU1 Potassium voltage-gated channel subfamily V member 1 n=209 Tax=Gnathostomata RepID=KCNV1_HUMAN
Potassium25	UniRef50_Q8NCM2 Potassium voltage-gated channel subfamily H member 5 n=252 Tax=Bilateria RepID=KCNH5_HUMAN
Potassium26	UniRef50_Q8TAE7 Potassium voltage-gated channel subfamily G member 3 n=120 Tax=Amniota RepID=KCNG3_HUMAN
Potassium27	UniRef50_Q8TDN2 Potassium voltage-gated channel subfamily V member 2 n=209 Tax=Gnathostomata RepID=KCNV2_HUMAN
Potassium28	UniRef50_Q8WWG9 Potassium voltage-gated channel subfamily E member 4 n=102 Tax=Amniota RepID=KCNE4_HUMAN
Potassium29	UniRef50_Q96KK3 Potassium voltage-gated channel subfamily S member 1 n=183 Tax=Gnathostomata RepID=KCNS1_HUMAN
Potassium30	UniRef50_Q96L42 Potassium voltage-gated channel subfamily H member 8 n=339 Tax=Gnathostomata RepID=KCNH8_HUMAN
Potassium31	UniRef50_Q9BQ31 Potassium voltage-gated channel subfamily S member 3 n=172 Tax=Vertebrata RepID=KCNS3_HUMAN
Potassium32	UniRef50_Q9H252 Potassium voltage-gated channel subfamily H member 6 n=107 Tax=Euteleostomi RepID=KCNH6_HUMAN
Potassium33	UniRef50_Q9H3M0 Potassium voltage-gated channel subfamily F member 1 n=109 Tax=Euteleostomi RepID=KCNF1_HUMAN
Potassium34	UniRef50_Q9NR82 Potassium voltage-gated channel subfamily KQT member 5 n=390 Tax=Euteleostomi RepID=KCNQ5_HUMAN
Potassium35	UniRef50_Q9UIX4 Potassium voltage-gated channel subfamily G member 1 n=404 RepID=KCNG1_HUMAN
Potassium36	UniRef50_Q9UJ90 Potassium voltage-gated channel subfamily E regulatory beta subunit 5 n=70 Tax=Eutheria RepID=KCNE5_HUMAN
Potassium37	UniRef50_Q9UK17 Potassium voltage-gated channel subfamily D member 3 n=524 Tax=Bilateria RepID=KCND3_HUMAN
Potassium38	UniRef50_Q9ULD8 Potassium voltage-gated channel subfamily H member 3 n=149 Tax=Eutheria RepID=KCNH3_HUMAN
Potassium39	UniRef50_Q9Y2W7 Calsenilin n=606 Tax=Gnathostomata RepID=CSEN_HUMAN
Potassium40	UniRef50_Q9Y6H6 Potassium voltage-gated channel subfamily E member 3 n=48 Tax=Amniota RepID=KCNE3_HUMAN
Potassium41	UniRef50_Q9Y6J6 Potassium voltage-gated channel subfamily E member 2 n=141 Tax=Euteleostomi RepID=KCNE2_HUMAN
Sodium1	UniRef50_P35498 Sodium channel protein type 1 subunit alpha n=2204 Tax=Chordata RepID=SCN1A_HUMAN
Sodium2	UniRef50_P35498-3 Isoform 3 of Sodium channel protein type 1 subunit alpha n=332 Tax=Euteleostomi RepID=P35498-3
Sodium3	UniRef50_Q01118 Sodium channel protein type 7 subunit alpha n=123 Tax=Eutheria RepID=SCN7A_HUMAN
Sodium4	UniRef50_Q14524 Sodium channel protein type 5 subunit alpha n=1337 Tax=Gnathostomata RepID=SCN5A_HUMAN
Sodium5	UniRef50_Q8IZF0 Sodium leak channel non-selective protein n=334 Tax=Gnathostomata RepID=NALCN_HUMAN
Sodium6	UniRef50_Q9UI33 Sodium channel protein type 11 subunit alpha n=33 Tax=Boreoeutheria RepID=SCNBA_HUMAN

### Sheet: Table S5
	Supplementary Table 5. Character state matrix of the total number of channels and toxin
Animals	Total Na+	TotalCa++	Total K+	Actinoporins	CellulaseToxin46	Cystat Toxin44	DermatoToxin45	Total JellyFIsh	Peptidase Toxin52	Total Phospholipase	Total K Toxin	Total SCRIPs	Na Toxin	Total Toxin Eight	Total Toxin	Total NeuroToxin	Total HKG	Total Channels
AmphimedonQueenslandica	1	4	2	0	1	0	0	0	1	0	1	0	0	0	3	1	54	7
DrosophilaMelanogaster	2	5	11	0	0	0	0	0	1	2	4	0	0	0	7	4	56	18
EnteromyxumLeei	2	4	3	1	0	0	0	0	1	0	0	0	0	0	2	0	37	9
KudoaIwatai	1	1	3	0	0	0	0	0	1	0	2	0	0	0	3	2	48	5
SphaeromyxaZaharoni	1	0	0	0	1	0	0	0	1	0	3	0	0	0	5	3	41	1
MyxobolusCerebralis	0	0	4	0	0	0	0	0	1	0	1	0	0	0	2	1	47	4
ThelohanellusKitauei	0	1	1	0	0	0	0	0	1	0	1	0	0	0	2	1	29	2
PolypodiumHydriforme	1	5	5	0	0	0	0	0	1	0	3	0	0	0	4	3	55	11
AureliaAurita	2	8	9	0	1	1	0	1	1	1	3	0	0	1	9	4	56	19
AlatinaAlata	2	3	3	0	1	0	1	2	1	3	3	0	0	0	11	3	58	8
PodocorynaCarnea	2	7	6	1	1	0	1	1	1	2	5	0	0	0	12	5	58	15
Turritopsis	2	4	6	0	1	1	1	1	1	2	2	0	0	0	9	2	57	12
HydractiniaSymbiolongicarpus	2	7	7	1	1	1	1	2	1	1	2	0	0	0	10	2	56	16
HydraVulgaris	1	5	6	1	1	0	0	0	1	2	2	0	0	0	7	2	59	12
HydraOligactis	1	6	5	2	1	1	1	0	1	1	1	0	0	0	8	1	52	12
MilleporaAlcicornis	2	6	5	0	1	1	1	0	1	2	3	0	0	0	9	3	58	13
AcanthogorgiaAspera	1	5	5	1	0	0	0	0	1	1	2	1	0	0	6	3	55	11
MadracisAuretenca	2	6	6	0	1	0	1	0	1	3	4	2	1	0	13	7	55	14
StylophoraPistillata	2	5	8	0	1	0	1	0	1	2	3	1	0	0	9	4	53	15
PocilloporaDamicornis	2	7	8	0	1	0	1	0	1	1	4	1	0	0	9	5	53	17
SeriatoporaHystrix	2	7	6	0	1	0	1	0	1	2	4	5	0	0	14	9	52	15
FungiaScutaria	2	5	7	1	1	1	0	0	1	2	6	2	1	0	15	9	57	14
CtenactisEchinata	1	4	4	0	0	1	0	0	1	0	1	0	0	0	3	1	59	9
MonstastaeaCavernosa	2	5	8	1	1	1	1	0	1	2	3	2	0	0	12	5	59	15
PlatygyraDaedalea	1	4	3	2	0	1	0	0	1	1	2	1	0	0	8	3	49	8
FaviaLizardensis	1	5	7	1	0	1	0	0	1	0	2	2	0	0	7	4	56	13
CyphastreaSerailia	2	7	5	1	1	1	1	0	1	1	3	4	0	0	13	7	58	14
DiploriaStrigosa	1	6	8	1	1	0	1	1	1	1	3	5	0	0	14	8	51	15
AcroporaHyacinthus	2	3	6	0	0	0	1	0	1	2	2	1	0	0	7	3	40	11
AcroporaCervicornis	2	5	8	1	1	0	1	0	1	2	2	2	0	0	10	4	59	15
AcroporaDigitifera	1	2	4	1	1	0	1	1	1	0	3	3	0	0	11	6	28	7
PoritesAstreoides	2	5	9	1	1	0	1	1	1	3	6	1	0	0	15	7	59	16
ActiniaTenebrosa	2	6	8	1	1	1	1	0	1	3	11	1	0	3	23	15	53	16
AnthopleuraElegantissima	2	7	9	1	1	0	1	0	1	3	11	1	0	3	22	15	58	18
ExaiptasiaPallida	1	0	4	1	1	0	1	1	1	2	1	0	0	0	8	1	28	5
NematostellaVectensis	2	6	10	0	1	1	1	0	1	3	3	0	0	1	11	4	58	18
ProtopalythoaVariabilis	2	5	4	1	1	0	1	1	1	2	4	0	0	0	11	4	54	11
PalythoaCaribaeorum	2	6	8	0	1	0	1	1	1	2	7	0	0	0	13	7	56	16

### Sheet: Figure S1
	Supplementary Figure 1. Cnidarian species tree with support values using a likelihood approach and a Bayesian approach
